# Temporal signal and the phylodynamic threshold of SARS-CoV-2

**DOI:** 10.1101/2020.05.04.077735

**Authors:** Sebastian Duchene, Leo Featherstone, Melina Haritopoulou-Sinanidou, Andrew Rambaut, Philippe Lemey, Guy Baele

## Abstract

The ongoing SARS-CoV-2 outbreak marks the first time that large amounts of genome sequence data have been generated and made publicly available in near real-time. Early analyses of these data revealed low sequence variation, a finding that is consistent with a recently emerging outbreak, but which raises the question of whether such data are sufficiently informative for phylogenetic inferences of evolutionary rates and time scales. The phylodynamic threshold is a key concept that refers to the point in time at which sufficient molecular evolutionary change has accumulated in available genome samples to obtain robust phylodynamic estimates. For example, before the phylodynamic threshold is reached, genomic variation is so low that even large amounts of genome sequences may be insufficient to estimate the virus’s evolutionary rate and the time scale of an outbreak. We collected genome sequences of SARS-CoV-2 from public databases at 8 different points in time and conducted a range of tests of temporal signal to determine if and when the phylodynamic threshold was reached, and the range of inferences that could be reliably drawn from these data. Our results indicate that by February 2^nd^ 2020, estimates of evolutionary rates and time scales had become possible. Analyses of subsequent data sets, that included between 47 to 122 genomes, converged at an evolutionary rate of about 1.1×10^−3^ subs/site/year and a time of origin of around late November 2019. Our study provides guidelines to assess the phylodynamic threshold and demonstrates that establishing this threshold constitutes a fundamental step for understanding the power and limitations of early data in outbreak genome surveillance.
