## Supplementary table 1 for "Temporal signal and the phylodynamic threshold of SARS-CoV-2"

Accession	decimal_date
EPI_ISL_408478	2020.05464480874
EPI_ISL_408479	2020.06010928962
EPI_ISL_408480	2020.04371584699
EPI_ISL_408481	2020.04644808743
EPI_ISL_408482	2020.04918032787
EPI_ISL_408484	2020.03825136612
EPI_ISL_408486	2020.02732240437
EPI_ISL_408488	2020.04918032787
EPI_ISL_408489	2020.08196721311
EPI_ISL_408514	2020
EPI_ISL_408515	2020
EPI_ISL_408665	2020.07650273224
EPI_ISL_408666	2020.08196721311
EPI_ISL_408667	2020.08196721311
EPI_ISL_408669	2020.07650273224
EPI_ISL_408670	2020.08196721311
EPI_ISL_408976	2020.05737704918
EPI_ISL_408977	2020.06557377049
EPI_ISL_409067	2020.07650273224
EPI_ISL_410044	2020.07103825137
EPI_ISL_410045	2020.0737704918
EPI_ISL_410218	2020.0956284153
EPI_ISL_410301	2020.03278688525
EPI_ISL_410486	2020.10382513661
EPI_ISL_406970	2020.05191256831
EPI_ISL_406973	2020.06010928962
EPI_ISL_407071	2020.07650273224
EPI_ISL_407073	2020.07650273224
EPI_ISL_407079	2020.07650273224
EPI_ISL_407084	2020.06557377049
EPI_ISL_407193	2020.06557377049
EPI_ISL_407313	2020.04918032787
EPI_ISL_402119	2019.99452054795
EPI_ISL_402121	2019.99452054795
EPI_ISL_402123	2019.97808219178
EPI_ISL_402124	2019.99452054795
EPI_ISL_402127	2019.99452054795
EPI_ISL_402128	2019.99452054795
EPI_ISL_402129	2019.99452054795
EPI_ISL_402130	2019.99452054795
EPI_ISL_402132	2019.99452054795
EPI_ISL_403929	2019.99452054795
EPI_ISL_403930	2019.99452054795
EPI_ISL_403932	2020.03551912568
EPI_ISL_403933	2020.03825136612
EPI_ISL_403934	2020.03825136612
EPI_ISL_403935	2020.03825136612
EPI_ISL_403936	2020.04371584699
EPI_ISL_403937	2020.04644808743
EPI_ISL_403962	2020.01912568306
EPI_ISL_403963	2020.03278688525
EPI_ISL_404227	2020.04098360656
EPI_ISL_404228	2020.04371584699
EPI_ISL_404253	2020.05464480874
EPI_ISL_405839	2020.05464480874
EPI_ISL_406031	2020.06010928962
EPI_ISL_406034	2020.06010928962
EPI_ISL_406036	2020.05737704918
EPI_ISL_406223	2020.05737704918
EPI_ISL_406531	2020.05737704918
EPI_ISL_406533	2020.05737704918
EPI_ISL_406534	2020.05737704918
EPI_ISL_406535	2020.05737704918
EPI_ISL_406536	2020.05737704918
EPI_ISL_406538	2020.06010928962
EPI_ISL_406593	2020.03278688525
EPI_ISL_406594	2020.04098360656
EPI_ISL_406596	2020.06010928962
EPI_ISL_406597	2020.06010928962
EPI_ISL_406798	2019.98356164384
EPI_ISL_406800	2020
EPI_ISL_406801	2020.01092896175
EPI_ISL_406862	2020.0737704918
EPI_ISL_406844	2020.06557377049
MN908947	2019.98356164384
MN938384	2020.02459016393
MN985325	2020.04918032787
MN988668	2020.00273224044
MN988669	2020.00273224044
EPI_ISL_407987	2020.06557377049
EPI_ISL_408430	2020.07650273224
EPI_ISL_407988	2020.08469945355
EPI_ISL_408431	2020.07650273224
EPI_ISL_408010	2020.07650273224
EPI_ISL_408009	2020.07650273224
EPI_ISL_408008	2020.07650273224
EPI_ISL_407976	2020.09016393443
EPI_ISL_407893	2020.06284153005
EPI_ISL_407894	2020.0737704918
EPI_ISL_407896	2020.07923497268
EPI_ISL_410531	2020.06557377049
EPI_ISL_410532	2020.06010928962
EPI_ISL_410535	2020.09016393443
EPI_ISL_410536	2020.09836065574
EPI_ISL_410537	2020.10655737705
EPI_ISL_410713	2020.07103825137
EPI_ISL_410714	2020.09016393443
EPI_ISL_410715	2020.09289617486
EPI_ISL_410716	2020.09289617486
EPI_ISL_410717	2020.0956284153
EPI_ISL_410718	2020.0956284153
EPI_ISL_410719	2020.08743169399
EPI_ISL_410720	2020.06010928962
EPI_ISL_410984	2020.07650273224
EPI_ISL_411060	2020.05464480874
EPI_ISL_411066	2020.05737704918
EPI_ISL_411218	2020.08743169399
EPI_ISL_411219	2020.0737704918
EPI_ISL_411220	2020.0737704918
EPI_ISL_411902	2020.07103825137
EPI_ISL_411915	2020.06557377049
EPI_ISL_411926	2020.06284153005
EPI_ISL_411927	2020.0737704918
EPI_ISL_411929	2020
EPI_ISL_411950	2020.06010928962
EPI_ISL_411951	2020.10109289617
EPI_ISL_411952	2020.06284153005
EPI_ISL_411953	2020.06284153005
EPI_ISL_411954	2020.09836065574
EPI_ISL_411955	2020.10928961749
EPI_ISL_411956	2020.11202185792
EPI_ISL_411957	2020.01912568306
