## Supplementary table 2 for "Temporal signal and the phylodynamic threshold of SARS-CoV-2"

Analysis setting	Jan 23	Feb 2	Feb 6	Feb 10	Feb 15	Feb 18	Feb 21	Feb 24
SC dates	-40650.94525	-41028.13182	-41128.10115	-41300.67935	-41758.05875	-41788.24995	-41905.59944	-42258.68573
UCLN dates Exp(0.33)	-40653.24947	-41035.69015	-41134.49398	-41305.91857	-41762.60822	-41793.44434	-41909.38106	-42257.57889
UCLN dates Exp(100)	-40710.19689	-41039.34234	-41208.78753	-41381.41558	-41839.78797	-41869.21341	-41984.73439	-42265.64807
SC none	-40643.25305	-41051.58441	-41152.62987	-41331.75746	-41806.46047	-41834.00385	-41954.98184	-42305.09547
UCLN none Exp(0.33)	-40644.7054	-41050.87605	-41151.23289	-41331.42585	-41803.71426	-41832.56278	-41954.08623	-42295.72773
UCLN none Exp(100)	-40714.26694	-41055.42211	-41225.86875	-41406.06485	-41876.00523	-41905.55334	-42028.37394	-42297.86631
SC permuted replicate 1	-40643.41401	-41036.03444	-41134.53122	-41310.19532	-41771.70015	-41798.83345	-41924.64314	-42270.76995
SC permuted replicate 2	-40639.38555	-41036.49682	-41135.11373	-41311.27317	-41770.84821	-41800.94795	-41925.46897	-42270.72516
SC permuted replicate 3	-40640.96327	-41036.40159	-41133.4705	-41309.95724	-41772.85851	-41801.36595	-41926.59312	-42270.42069
SC permuted replicate 4	-40643.75859	-41035.44506	-41136.11145	-41311.18759	-41770.4628	-41798.86489	-41925.92156	-42270.47235
SC permuted replicate 5	-40639.78568	-41036.86226	-41134.89745	-41310.04187	-41771.96537	-41801.66127	-41926.87648	-42270.20483
UCLN permuted replicate 1	-40647.82587	-41047.99959	-41141.53633	-41318.60422	-41777.28296	-41806.38121	-41931.2019	-42268.80023
UCLN permuted replicate 2	-40647.85375	-41045.20942	-41142.15439	-41317.61927	-41777.16137	-41805.69023	-41931.6628	-42268.29904
UCLN permuted replicate 3	-40649.24939	-41043.65915	-41144.19315	-41318.54181	-41778.23682	-41807.0847	-41932.19467	-42270.80618
UCLN permuted replicate 4	-40650.00473	-41044.58348	-41140.7048	-41316.95659	-41776.70947	-41807.52197	-41932.96479	-42268.62734
UCLN permuted replicate 5	-40648.20157	-41044.80089	-41142.26047	-41319.09606	-41776.55307	-41806.14533	-41930.6854	-42269.15481
